# Tumour neoantigen repertoire computational predictions in malignant peripheral nerve sheath tumours define potential targets for immunotherapy

**DOI:** 10.64898/2026.04.05.713607

**Authors:** Mirvat Surakhy, Joseph E. Caesar, Masooma Rajput, Qinan Qian, A. Bassim Hassan

**Affiliations:** Oxford Molecular Pathology Institute, Sir William Dunn School of Pathology, University of Oxford, South Parks Road, Oxford, OX1 3RE, United Kingdom

**Keywords:** Tumour antigen, Genomics, Malignant Peripheral Nerve Sheath Tumour, MPNST, Neurofibromatosis, NF1, persistent tumour mutational burden, pTMB, Major histocompatibility Complex, MHC, T-cell receptor, TCR, immune therapy, tumour microenvironment

## Abstract

Malignant peripheral nerve sheath tumours (MPNSTs) are high grade soft-tissue sarcomas with an unmet need for novel therapies. Tumour antigen-based approaches, including neoantigen and tumour-associated antigens (TAA) directed therapies, offer potential opportunities for immunotherapy. Here, we integrated public domain tumour DNA and RNA sequencing data with in-silico predictions in order to characterise the potential (neo)antigenic landscape of MPNST. We stratified the computational predictions across the two known sub-groups of MPNST, those associated without and with Polycomb Repressor Complex 2 (PRC2) loss of function variants (PRC2-Loss). Using pVACtools, computationally identified high-confidence neoantigens based on predicted pMHC affinity were derived from somatic mutations and gene fusions, as well as recurrently overexpressed cell-surface TAAs. All predicted neoantigens were private to individual MPNST cases and across both tumour subtypes. Using ImSig and CIBERSORTx, PRC2-Loss tumours displayed reduced immune infiltration with downregulation of antigen processing and presentation pathways compared to PRC2-WT, confirming known intrinsic constraints to effective neoantigen-directed immune priming. Moreover, PRC2-Loss MPNSTs demonstrated recurrent copy number driven overexpression of cell surface TAAs derived from chromosome 8 amplification, providing potential immunotherapeutic targets that are pMHC independent. Overall, these predictive findings confirm a PRC2-independent private immuno-antigenic peptide repertoire, with an immune resistant MPNST microenvironment in PRC-Loss. These data provide further impetus for personalised functional validation and immune based treatment strategies, including personalised neoantigen vaccines and cell surface protein TAA-directed therapies dependent on PRC2 status.
