## Supplementary Tables for "Tumour neoantigen repertoire computational predictions in malignant peripheral nerve sheath tumours define potential targets for immunotherapy": Supplementary Table 1.xlsx

### Sheet: Samples_Failed_QC
Supplementary Table 1: Samples excluded from neoantigen analysis
Sample ID	Cohort	Reason of excluding	Number of samples per sample_ID available	Failed_Submitter_BioSampleId	Submitter_Sample_ID	Sample type	Excluded from	Submitter_BioSampleId	Copy number (surface receptors)	Copy number (surface receptors) with RNA
NAG_026	GeM	Failed SMaSH	7 samples	S4EG2LMK	NAG_026_Y_01_RNA	Tumour RNA	PVACseq. PVAC fuse		included	Excluded
MOF_005	GeM	Failed SMaSH	8 samples	S238Q6K9	MOF_005_N_02_R3_RNA	Tumour RNA	PVACseq. PVAC fuse		included	Excluded
MOF_005	GeM	No Tumour RNA			MOF_005_N_01	Tumour RNA	PVACseq. PVAC fuse	SQFTYZ5X/ SI2SV139	included	Excluded
BCH_001	GeM	Failed SMaSH	3 samples	S2RTEL52	BCH_001_Y_01_RNA	Tumour RNA	PVACseq. PVAC fuse		included	Excluded
BCH_004	GeM	Failed SMaSH	5 samples	S73VWT55	BCH_004_Y_03_RNA	Tumour RNA	PVACseq. PVAC fuse		included	Excluded
		Failed SMaSH		S64P6CH5	BCH_004_Y_02_RNA	Tumour RNA	PVACseq. PVAC fuse		included	Excluded
HCI_001	GeM	Failed SMaSH	3 samples	S89ELF88	HCI_001_Y_01_RNA	Tumour RNA	PVACseq. PVAC fuse		included	Excluded
NYU_002	GeM	Failed SMaSH	5 Samples	SIDA2J7Y	NYU_002_Y_Normal	Normal DNA	PVACseq. PVAC fuse		included	Excluded
WUS_007	GeM	Failed SMaSH	3 samples	S2W7654T	WUS_007_01_RNA	Tumour RNA	PVACseq. PVAC fuse		included	Excluded
WUS_015	GeM	Failed SMaSH	3 samples	SZF2OCYB	WUS_015_01_RNA	Tumour RNA	PVACseq. PVAC fuse		included	Excluded
WUS_017	GeM	Failed SMaSH	3 samples	SEHEXKLN	WUS_017_01_RNA	Tumour RNA	PVACseq. PVAC fuse		included	Excluded
WUS_020	GeM	Failed SMaSH	3 samples	SB4K96QD	WUS_020_01_RNA	Tumour RNA	PVACseq. PVAC fuse		included	Excluded
dbGaP-4	dbGaP	Fastq for the Normal DNA failed QC. The Per base sequence quality very poor across almost the entire read, Phred ≈ 3–6.		SRS703151	dbGaP_4	Normal DNA	PVACseq.		included	included
MGH_003	GeM	No Tumour RNA	2 samples		MGH_003_Y_01	Tumour RNA	PVACseq. PVAC fuse	S00003N1/ S00003M1	included	Excluded
MGH_004	GeM	No Tumour RNA	2 samples		MGH_004_Y_01	Tumour RNA	PVACseq. PVAC fuse	S00004N1/ S00004M1	included	Excluded
MGH_007	GeM	No Tumour RNA	2 samples		MGH_007_N_01	Tumour RNA	PVACseq. PVAC fuse	S00007N1/ S00007M1	included	Excluded
MGH_013	GeM	No Tumour RNA	4 samples		MGH_013_Y_01	Tumour RNA	PVACseq. PVAC fuse	S00013N1/ S00013M1	included	Excluded
		No Tumour RNA			MGH_013_Y_02	Tumour RNA	PVACseq. PVAC fuse	S00013N1/ S00013M2	included	Excluded
MOF_003	GeM	No Tumour RNA	2 samples		MOF_003_N_01	Tumour RNA	PVACseq. PVAC fuse	SR84787O/ S8ZPR127	included	Excluded
NAG_028	GeM	No Tumour RNA	2 samples		NAG_028_Y_01	Tumour RNA	PVACseq. PVAC fuse	S911QT25/ SYQUA26T	included	Excluded
NYU_001	GeM	No Tumour RNA	2 samples		NYU_001_Y_01	Tumour RNA	PVACseq. PVAC fuse	S486IGGB/ SULFZ584	included	Excluded
ROY_053	GeM	No Tumour RNA	2 samples		ROY_053_N_01	Tumour RNA	PVACseq. PVAC fuse	SI32KR1L/ S65Z9V48	included	Excluded
TOR_002	GeM	No Tumour RNA	4 samples		TOR_002_Y_01	Tumour RNA	PVACseq. PVAC fuse	SI9I33N7/ S4WZA7T9	included	Excluded
		No Tumour RNA			TOR_002_Y_03	Tumour RNA	PVACseq. PVAC fuse	SI9I33N7/ S87QF2W7	included	Excluded
TOR_009	GeM	No Tumour RNA	2 samples		TOR_009_N_01	Tumour RNA	PVACseq. PVAC fuse	SH7J81W9/ SIX13NYT	included	Excluded
WUS_004	GeM	No Tumour RNA	2 samples		WUS_004_Y_01	Tumour RNA	PVACseq. PVAC fuse	S72CCP46/ S5L8ZV95	included	Excluded
TOR_004	GeM	No Tumour DNA	2 samples			No Tumour DNA	PVACseq. PVAC fuse	NA	Excluded	Excluded
TOR_005	GeM	No Tumour DNA	2 samples			No Tumour DNA	PVACseq. PVAC fuse	NA	Excluded	Excluded
