## Supplementary Tables for "Tumour neoantigen repertoire computational predictions in malignant peripheral nerve sheath tumours define potential targets for immunotherapy": Supplementary Table 6.xlsx

### Sheet: a. KWT
Supplemnarty Table 6a: Kruskal–Wallis test results for chromosome 8 surface antigen Expression between gain, neutral and loss
Gene	p-value_PRC2_WT	FDR_PRC2_WT	Gene	p-value_PRC2_loss	FDR_PRC2_loss
ADAM18	0.711017	0.860056	ADAM18	0.457001	0.55221
ADAM2	0.71177	0.860056	ADAM2	0.65377	0.702197
ADAM28	0.866685	0.937163	ADAM28	0.798581	0.827102
ADAM32	0.288048	0.763988	ADAM32	0.268729	0.363052
ADAM7	0.344828	0.769232	ADAM7	0.60232	0.677969
ADAM9	0.0764034	0.553925	ADAM9	0.01839	0.0761873
ADRA1A	0.00555499	0.161095	ADRA1A	0.107387	0.239556
ADRB3	0.0880601	0.567498	ADRB3	0.940771	0.940771
CDH17	0.792203	0.900936	Not applicable
CHRNA2	0.984673	0.984673	CHRNA2	0.275419	0.363052
CHRNA6	0.272304	0.763988	CHRNA6	0.0311312	0.0963978
CHRNB3	0.660784	0.84202	CHRNB3	0.213363	0.363052
CSMD1	0.516032	0.820403	CSMD1	0.253802	0.363052
DCSTAMP	0.380849	0.772682	Not applicable
FGFR1	0.00167773	0.0973082	FGFR1	0.000823915	0.0119468
FZD3	0.567086	0.840167	FZD3	0.0062864	0.0555415
FZD6	0.103479	0.60018	Not applicable
GFRA2	0.475033	0.819795	GFRA2	0.193513	0.363052
GML	0.599179	0.840167	Not applicable
GPIHBP1	0.311265	0.763988	Not applicable
GPR20	0.0283882	0.394453	Not applicable
LPL	0.0511902	0.464688	LPL	0.607835	0.677969
LRP12	0.218588	0.763988	Not applicable
LRRC24	0.590233	0.840167	Not applicable
LY6D	0.637368	0.840167	Not applicable
LY6E	0.0560831	0.464688	Not applicable
LY6H	0.399663	0.772682	Not applicable
LY6K	0.921005	0.937163	Not applicable
LYNX1	0.523361	0.820403	Not applicable
LYPD2	0.599179	0.840167	Not applicable
MMP16	0.223393	0.763988	Not applicable
MSR1	0.390823	0.772682	MSR1	0.173987	0.360402
NIPAL2	0.778228	0.900936	Not applicable
NKAIN3	0.916121	0.937163	Not applicable
NPBWR1	0.912767	0.937163	Not applicable
NRG1	0.281471	0.763988	NRG1	0.232887	0.363052
OPRK1	0.204444	0.763988	Not applicable
OR4F21	0.446754	0.819795	OR4F21	0.0554877	0.146286
PKHD1L1	0.614916	0.840167	Not applicable
PSCA	0.513438	0.820403	Not applicable
SCARA5	0.386183	0.772682	SCARA5	0.0266022	0.0963978
SDC2	0.284438	0.763988	Not applicable
SGCZ	0.161772	0.763988	SGCZ	0.0102646	0.0595346
SLC10A5	0.195672	0.763988	Not applicable
SLC18A1	0.767341	0.900936	SLC18A1	0.447629	0.55221
SLC20A2	0.0340046	0.394453	SLC20A2	0.0332406	0.0963978
SLC39A14	0.0108743	0.210237	SLC39A14	0.000392285	0.0113763
SLC39A4	0.835234	0.931607	Not applicable
SLC45A4	0.329374	0.764147	Not applicable
SLC52A2	0.29161	0.763988	Not applicable
SLC7A2	0.627939	0.840167	SLC7A2	0.0150884	0.0729273
SLCO5A1	0.316133	0.763988	Not applicable
TMEM67	0.161319	0.763988	Not applicable
TNFRSF10A	0.884158	0.937163	TNFRSF10A	0.0686579	0.165923
TNFRSF10C	0.471452	0.819795	TNFRSF10C	0.267059	0.363052
TNFRSF10D	0.667809	0.84202	TNFRSF10D	0.00766089	0.0555415
TRHR	0.480569	0.819795	Not applicable
UNC5D	0.226892	0.763988	UNC5D	0.221752	0.363052

### Sheet: b. Wilcoxon
Supplemnarty Table 6b: Wilcoxon test results for chromosome 8 surface antigen Expression between gain, neutral in PRC2-loss
Gene	group1	group2	p	p.adj	p.format	p.signif	method
CDH17	neutral	gain	0.0174786	0.33	0.01748	*	Wilcoxon
DCSTAMP	neutral	gain	0.908839	1	0.90884	ns	Wilcoxon
FZD6	neutral	gain	0.00274261	0.069	0.00274	**	Wilcoxon
GML	neutral	gain	0.736524	1	0.73652	ns	Wilcoxon
GPIHBP1	neutral	gain	0.168704	1	0.1687	ns	Wilcoxon
GPR20	neutral	gain	0.00103572	0.027	0.00104	**	Wilcoxon
LRP12	neutral	gain	0.0105367	0.23	0.01054	*	Wilcoxon
LRRC24	neutral	gain	0.800808	1	0.80081	ns	Wilcoxon
LY6D	neutral	gain	0.137868	1	0.13787	ns	Wilcoxon
LY6K	neutral	gain	0.264784	1	0.26478	ns	Wilcoxon
LYNX1	neutral	gain	0.663604	1	0.6636	ns	Wilcoxon
LYPD2	neutral	gain	0.442674	1	0.44267	ns	Wilcoxon
MMP16	neutral	gain	0.003123	0.075	0.00312	**	Wilcoxon
NIPAL2	neutral	gain	0.589433	1	0.58943	ns	Wilcoxon
NKAIN3	neutral	gain	0.0734652	1	0.07347	ns	Wilcoxon
NPBWR1	neutral	gain	0.126076	1	0.12608	ns	Wilcoxon
PKHD1L1	neutral	gain	0.612082	1	0.61208	ns	Wilcoxon
PSCA	neutral	gain	0.478689	1	0.47869	ns	Wilcoxon
SDC2	neutral	gain	0.000188413	0.0053	0.00019	***	Wilcoxon
SLC10A5	neutral	gain	0.000111405	0.0032	0.00011	***	Wilcoxon
SLC39A4	neutral	gain	0.0279441	0.5	0.02794	*	Wilcoxon
SLC45A4	neutral	gain	0.0936672	1	0.09367	ns	Wilcoxon
SLC52A2	neutral	gain	0.0105367	0.23	0.01054	*	Wilcoxon
SLCO5A1	neutral	gain	0.000778524	0.021	0.00078	***	Wilcoxon
TMEM67	neutral	gain	0.0714005	1	0.0714	ns	Wilcoxon
TRHR	neutral	gain	0.039641	0.67	0.03964	*	Wilcoxon
LY6E	neutral	gain	0.00463084	0.11	0.00463	**	Wilcoxon
LY6H	neutral	gain	0.407484	1	0.40748	ns	Wilcoxon
OPRK1	neutral	gain	0.016395	0.33	0.0164	*	Wilcoxon
