## Supplementary Tables for "Tumour neoantigen repertoire computational predictions in malignant peripheral nerve sheath tumours define potential targets for immunotherapy": Supplementary_Table5.xlsx

### Sheet: a. KWT_APM
Supplemnarty Table 5a: Kruskal–Wallis test results for differential expression of antigen-processing genes
Gene	p_value	FDR
B2M	0.000499466	0.0047461
HLA-A	0.0395597	0.0527462
HLA-B	0.230828	0.263803
HLA-C	0.99893	0.99893
HLA-DMA	0.000631081	0.0047461
HLA-DMB	0.000889893	0.0047461
HLA-DOA	0.40093	0.427659
HLA-DOB	0.00782899	0.0178948
HLA-DPA1	0.00168548	0.00539352
HLA-DPB1	0.00146192	0.00539352
HLA-DRA	0.0167002	0.0267204
NLRC5	0.00975683	0.0195137
PSMB8	0.061636	0.0758597
PSMB9	0.00400462	0.010679
TAP1	0.0130201	0.0231469
TAP2	0.0206681	0.0300628

### Sheet: b. Fisher-exact
Supplemnarty Table 5b: Fisher Exact test for copy number distributiin amomg Antigen-processing genes
Gene	p_value	FDR.adj
B2M	0.589356	0.589356
HLA-DMA	0.40578	0.56546
HLA-DMB	0.455069	0.56546
HLA-DOA	0.280925	0.56546
HLA-DOB	0.272712	0.56546
HLA-DPA1	0.272715	0.56546
HLA-DPB1	0.462991	0.56546
HLA-DRA	0.478466	0.56546
NLRC5	0.525127	0.568888
PSMB8	0.32201	0.56546
PSMB9	0.32201	0.56546
TAP1	0.32201	0.56546
TAP2	0.32201	0.56546

### Sheet: c. ImSig
Supplemnarty Table 5c: Summary Metrics of ImSig Gene Sets Across Cell-Type and Biological processes Modules
ImSig_stats	B cells	Interferon	Macrophages	Monocytes	Neutrophils	NK cells	Plasma cells	Proliferation	T cells	Translation
Total genes in ImSig	37	66	78	37	47	20	14	99	85	86
No. of ImSig genes in user dataset	35	66	77	37	44	14	11	98	82	85
No. of ImSig genes after feature selection	23	61	67	26	23	8	7	95	74	79
Median correlation of ImSig genes	0.2	0.55	0.71	0.43	0.2	0.14	0.46	0.62	0.62	0.49
Median correlation of feature selected ImSig genes	0.53	0.57	0.75	0.6	0.4	0.32	0.75	0.63	0.65	0.51

### Sheet: d. Wilcon_cell_type
Supplemnarty Table 5d: Fold change of median Imsig modules between PRC2-WT and PRC2-loss
cell_type	p	p.adj	p.format	p.signif	method	median_score_WT	median_score_Loss	fold (median_score_WT/median_score_Loss)
B cells	0.000199652	0.0012	0.0002	***	Wilcoxon	2.18863	1.03662	2.11131
Interferon	0.0015081	0.0049	0.00151	**	Wilcoxon	42.7064	24.3911	1.7509
Macrophages	0.000100054	0.0008	0.0001	***	Wilcoxon	85.8284	34.3601	2.49791
Monocytes	0.000154696	0.0011	0.00015	***	Wilcoxon	97.8034	52.4702	1.86398
Plasma cells	0.00344284	0.0069	0.00344	**	Wilcoxon	35.3836	3.02213	11.7082
Proliferation	0.00121433	0.0049	0.00121	**	Wilcoxon	24.09	36.6497	0.657303
T cells	0.000199652	0.0012	0.0002	***	Wilcoxon	12.5034	6.40561	1.95195
Translation	0.0638072	0.064	0.06381	ns	Wilcoxon	1446.26	1772.68	0.81586

### Sheet: e. KWT- immune
Supplemnarty Table 5a: Kruskal–Wallis test results for differential expression of immune related genes
Gene	p_value	FDR
Gene	Kruskal.Wallis.p.value	p.adjus.fdr
ARG1	0.0047188	0.0110105
CCL2	0.00158525	0.00493189
CCL5	0.003272	0.00832873
CCR2	0.0329275	0.0542336
CD14	0.000524618	0.00193685
CD160	0.0671357	0.104433
CD274	0.00270232	0.0075665
CD33	0.000553386	0.00193685
CD4	0.000465281	0.00193685
CD8A	0.190026	0.223944
CD8B	0.211783	0.237197
CTLA4	0.232099	0.249953
CXCL10	0.0840868	0.117722
CXCL11	0.31469	0.31469
FOXP3	0.0737508	0.108685
GZMA	0.011769	0.022896
GZMB	0.0122657	0.022896
IDO1	0.269421	0.279399
IDO2	0.191952	0.223944
IFNG	0.178126	0.223944
IL2RA	1.44116e-06	4.03525e-05
IRF1	4.08369e-05	0.000571717
ITGAM	0.0001726	0.00161093
KLRG1	0.00756437	0.0162925
LAG3	0.095137	0.126849
LCK	0.000446445	0.00193685
PDCD1	0.0173944	0.0304403
PRF1	0.000325787	0.00193685
