## Supplementary Tables for "Tumour neoantigen repertoire computational predictions in malignant peripheral nerve sheath tumours define potential targets for immunotherapy": Supplementary_Table_4.xlsx

### Sheet: Fusion_Genes_excluded_from_Anal
Supplementary Table 4: Fusion genes excluded from neoantigen prediction
Gene.Name	Reason
PCDHGB1_PCDHGA11	Normal fusion
CTSC_RAB38	Normal fusion
LEPROT_LEPR	Normal fusion
KANSL1_ARL17A	Normal fusion
TVP23C_CDRT4	Normal fusion
KANSL1_ARL17B	Normal fusion
COL3A1_COL1A1	Normal fusion
HIC2_PI4KA	Normal fusion
PCDHA10_PCDHAC1	Normal fusion
PCDHGA2_PCDHGB7	Normal fusion
PCDHGB2_PCDHGA10	Normal fusion
COL3A1_COL1A2	Normal fusion
EP400_GALNT9	Normal fusion
POC1B_DUSP6	Red-herring
SAA4_SAA1	Red-herring
PCDHGB2_PCDHGA11	Red-herring
GNG10_UGCG	Red-herring
SAMD5_SASH1	Red-herring
PCDHGB2_PCDHGC3	Red-herring
PCDHGB2_PCDHGC4	Red-herring
COL1A1_COL3A1	Red-herring
MTMR8_ASB12	Red-herring
PCDHGB2_PCDHGA8	Red-herring
PCDHGA3_PCDHGB7	Red-herring
FAM234B_EMP1	Red-herring
PCDHGA2_PCDHGC5	Red-herring
ATF2_CHN1	Red-herring
NDUFV3_PKNOX1	Red-herring
LDLRAD3_PRR5L	Red-herring
PCDHA10_PCDHAC2	Red-herring
PCDHA11_PCDHAC2	Red-herring
PCDHA3_PCDHAC1	Red-herring
PCDHGB1_PCDHGC5	Red-herring
MNAT1_SLC38A6	Red-herring
PCDHGA3_PCDHGC4	Red-herring
NAIP_OCLN	Red-herring
PCDHA4_PCDHAC2	Red-herring
PCDHGA3_PCDHGB6	Red-herring
PCDHGB3_PCDHGA12	Red-herring
CA13_CA3	Red-herring
ZNF675_ZNF829	Red-herring
PCDHA6_PCDHAC2	Red-herring
PCDHA4_PCDHAC1	Red-herring
PCDHGB2_PCDHGC5	Red-herring
PCDHGB1_PCDHGC3	Red-herring
POM121_ZP3	Red-herring
NME2_NME1	Red-herring
RPS10_NUDT3	Red-herring
PCDHGA6_PCDHGC5	Red-herring
POM121C_ZP3	Red-herring
CNRIP1_PPP3R1	Red-herring
PCDHGB1_PCDHGC4	Red-herring
PCDHGB1_PCDHGA9	Red-herring
PCDHGB1_PCDHGA10	Red-herring
PCDHGB1_PCDHGA12	Red-herring
COL8A1_CMSS1	Red-herring
COL1A2_COL3A1	Red-herring
IGSF5_PCP4	Red-herring
PCDHGB3_PCDHGC4	Red-herring
WARS2_TBX15	Red-herring
RHOT1_RAB11FIP4	Red-herring
MAPKAPK5_ACAD10	Red-herring
PCDHGA1_PCDHGC4	Red-herring
PCDHGB2_PCDHGA9	Red-herring
COL5A2_COL1A2	Red-herring
TYK2_CDC37	Red-herring
PCDHA11_PCDHAC1	Red-herring
RPL37A_IGFBP2	Red-herring
PCDHGA5_PCDHGA9	Red-herring
UMAD1_GLCCI1	Red-herring
COL11A1_COL3A1	Red-herring
RCL1_JAK2	Red-herring
PCDHGA6_PCDHGB6	Red-herring
ISCA1_GOLM1	Red-herring
NBEA_SPAG16	Red-herring
AXIN1_PPP1R21	Red-herring
LUM_DCN	Red-herring
PCDHA8_PCDHAC2	Red-herring
PCDHGB1_PCDHGA8	Red-herring
PCDHA6_PCDHAC1	Red-herring
PCDHGB2_PCDHGA12	Red-herring
PCDHGA5_PCDHGB7	Red-herring
PIAS2_ST8SIA5	Red-herring
DNAJC6_PDE1C	Red-herring
PCDHGA3_PCDHGC3	Red-herring
COL6A3_COL1A1	Red-herring
ZEB2_ARHGAP15	Red-herring
NNMT_RBM7	Red-herring
PCDHGA4_PCDHGB6	Red-herring
GNAQ_GNA14	Red-herring
COL11A1_COL1A2	Red-herring
PCDHGB3_PCDHGC3	Red-herring
LRRC8B_LRRC8C	Red-herring
RASSF8_SSPN	Red-herring
PCDHGA4_PCDHGC4	Red-herring
GATS_PILRB	Failed Fusion inspector
OR51S1_TP53I11	Failed Fusion inspector
SKIV2L2_PRR16	Failed Fusion inspector
TMED3_KIAA1024	Failed Fusion inspector
FAM126A_FAM188B	Failed Fusion inspector
YAE1D1_TMEM106B	Failed Fusion inspector
FAM188B_FAM126A	Failed Fusion inspector
SIM2_DOPEY2	Failed Fusion inspector
ZNF813_LILRB1	Failed Fusion inspector
KIAA1958_AAED1	Failed Fusion inspector
AAED1_UGCG	Failed Fusion inspector
KRBOX1_FAM198A	Failed Fusion inspector
SRSF2_C17orf53	Failed Fusion inspector
ACTR10_C14orf37	Failed Fusion inspector
FBXO25_SEPT14	Failed Fusion inspector
ODF2_DEC1	Failed Fusion inspector
RP11-766F14.2_MTTP	Failed Fusion inspector
MESDC2_CTDSPL2	Failed Fusion inspector
FAM49B_ADCY8	Failed Fusion inspector
C16orf52_MYH11	Failed Fusion inspector
RANBP17_PTRF	Failed Fusion inspector
TIMP2_SEPT7	Failed Fusion inspector
MTMR3_MKL1	Failed Fusion inspector
MAGI2_SHFM1	Failed Fusion inspector
PNN_KIAA0391	Failed Fusion inspector
RPTOR_HEXDC	Failed Fusion inspector
HN1L_MYH11	Failed Fusion inspector
KCTD2_SEPT9	Failed Fusion inspector
NF1_DENND4C	Failed Fusion inspector
FO538757.2_CCDC141	Failed Fusion inspector
KIAA0368_TRPM3	Failed Fusion inspector
C15orf57_CBX3	Failed Fusion inspector
CTTNBP2_FAM35A	Failed Fusion inspector
FAM21A_DNAJC15	Failed Fusion inspector
ARHGEF7_SHFM1	Failed Fusion inspector
SGCZ_MTUS1	Failed Fusion inspector
CNKSR3_IPCEF1	Failed Fusion inspector
CCP110_FO538757.2	Failed Fusion inspector
FRYL_GABRG1	Failed Fusion inspector
GTF3C2_BRE	Failed Fusion inspector
ASH2L_WHSC1L1	Failed Fusion inspector
WHSC1L1_MYRIP	Failed Fusion inspector
NPEPPS_TBC1D3I	Failed Fusion inspector
LINC00961_RHOT1	Failed Fusion inspector
RABEP1_LINC00961	Failed Fusion inspector
FDX1_C11orf70	Failed Fusion inspector
